# Analysis of a Rpb2 mutant in *Schizosaccharomyces pombe* reveals a non-canonical role for Elp1 in regulating RNAi-dependent heterochromatin assembly

**DOI:** 10.1101/2025.07.02.662331

**Authors:** Mamta B. Nirmal, Maya E. Pearce, Cameron T. Liu, Jared M. Finkel, Katherine S. Darrow, Tommy V. Vo

## Abstract

Heterochromatin is a repressive epigenetic state that suppresses transcription and safeguards genomic integrity. However, the full mechanism of how it is regulated remains elusive. Here, we focus on a previously described Pol II variant called *rpb2-N44Y,* which has a single substitution mutation within the Rpb2 subunit of Pol II that reduces RNAi-dependent heterochromatin. Through CRISPR-mediated site-directed mutagenesis, we find that *rpb2-N44Y* is a gain-of-function mutation. Furthermore, the heterochromatin defects of the *rpb2-N44Y* mutant requires a subunit of the Elongator complex called Elongator Protein 1 (Elp1), a protein that canonically promotes in mcm^5^s^2^U_34_ tRNA modifications. Intriguingly, we find that loss of Elp1, but not of other Elongator subunits such as Elp3, can robustly suppress heterochromatin defects in the *rpb2-N44Y* mutant. Elp1 acts independently of the mcm^5^s^2^ U_34_ tRNA modification to suppress RNAi-dependent heterochromatin at the pericentromere and the levels of small interfering RNAs (siRNAs) at affected heterochromatin. Overall, our study reveals two distinct Rpb2-centric pathways, via RNAi or Elp1, that can positively or negatively regulate heterochromatin, respectively. Furthermore, our findings reveal the first evidence of a chromatin function for Elp1 that is distinct from its canonical role in tRNA modifications. This work expands our understanding of how Elp1 can influence chromatin biology.

**Article summary:** RNAi-dependent heterochromatin plays a key role in silencing gene expression from fission yeast to animals. However, it remains unclear what are all the factors that regulate this heterochromatin type. Here, the authors performed genetic interaction analyses to identify the conserved *elp1* gene as having the potential to regulate RNAi-dependent heterochromatin. Furthermore, the authors devised a separation-of-function mutant to find that this chromatin function of *elp1* is distinct from its canonical role in tRNA modifications. These findings expand our knowledge about the human disease-relevant *elp1* gene beyond its well-known roles in the Elongator complex and in tRNA modifications.
