## Supplemental Tables for "Analysis of a Rpb2 mutant in *Schizosaccharomyces pombe* reveals a non-canonical role for Elp1 in regulating RNAi-dependent heterochromatin assembly": Supplementary Table 1.xlsx

### Sheet: Sheet1
List of strains used in this study
Name	Genotype	Source
SPKZ1153	Msmt0 leu1-32 ade6-216 his2Δ ura4DS/E? otr1R(Sph1)::ura4+ rrp6∆::kanMX6	Gifted by Grewal lab
SPTV54	Msmt0 leu1-32 ade6-210 his2Δ ura4DS/E otr1R(Sph1)::ura4+	Gifted by Grewal lab
TVMF06A	Msmt0 otr1R(Sph1)::ura4+, rpb9△::kan	This study
TVMF07a	Msmt0 leu1-32 ade6-210 his2Δ ura4DS/E otr1R(Sph1)::ura4+ ago1△::natMX	This study
TVMN03	Msmt0 leu1-32 ade6-210 his2Δ ura4DS/E otr1R(Sph1)::ura4+ m203 elp1∆::kanMX6	This study
TVMN05	Msmt0 leu1-32 ade6-210 his2Δ ura4DS/E otr1R(Sph1)::ura4+ elp1∆::kanMX6	This study
TVMN06	Msmt0 leu1-32 ade6-210 his2Δ ura4DS/E otr1R(Sph1)::ura4+ m203	This study
TVMN104	Msmt0 leu1-32 ade6-210 his2Δ ura4DS/E otr1R(Sph1)::ura4+ rpb2-N44Y	This study
TVMN105	Msmt0 leu1-32 ade6-210 his2Δ ura4DS/E otr1R(Sph1)::ura4+ rpb2-N44S	This study
TVMN106	Msmt0 leu1-32 ade6-210 his2Δ ura4DS/E otr1R(Sph1)::ura4+ rpb2-N44F	This study
TVMN107	Msmt0 leu1-32 ade6-210 his2Δ ura4DS/E otr1R(Sph1)::ura4+ rpb2-N44A	This study
TVMN108	Msmt0 leu1-32 ade6-210 his2Δ ura4DS/E otr1R(Sph1)::ura4+ rpb2-N44Q	This study
TVMN109	Msmt0 leu1-32 ade6-210 his2Δ ura4DS/E otr1R(Sph1)::ura4+ rpb2-N44Q	This study
TVMN140	Msmt0 leu1-32 ade6-M210 his2Δ ura4+ otr1R(Sph1)::ade6+? elp1Δ::KanMX6	This study
TVMN141	h+ leu1-32 ade6+ ura4-D18 elp1Δ::KanMX6	This study
TVMN142	h+ leu1-32 ade6+ ura4-D18	This study
TVMN146	h+ leu1-32 ade6-M210 ura4+ otr1R(Sph1)::ade6+?	This study
TVMN150	Msmt0 leu1-32 ade6-210 his2Δ ura4DS/E otr1R(Sph1)::ura4+ Rpb2-N44W	This study
TVMN151	Msmt0 leu1-32 ade6-210 his2Δ ura4DS/E otr1R(Sph1)::ura4+ Rpb2-N44E	This study
TVMN15a	Msmt0 leu1-32 ade6-210 his2Δ ura4DS/E otr1R(Sph1)::ura4+ clr4∆::kanMX6	This study
TVMN17a	Msmt0 leu1-32 ade6-210 his2Δ ura4DS/E otr1R(Sph1)::ura4+ elp3∆::kanMX6	This study
TVMN18	Msmt0 leu1-32 ade6-210 his2Δ ura4DS/E otr1R(Sph1)::ura4+ elp5∆::natMX	This study
TVMN20a	Msmt0 leu1-32 ade6-210 his2Δ ura4DS/E otr1R(Sph1)::ura4+ m203 elp3∆::kanMX6	This study
TVMN21a	h+ leu1-32 ade6-210 his2+ ura4DS/E otr1R(Sph1)::ura4+ m203 elp5∆::natMX	This study
TVMN31a	Msmt0 leu1-32 ade6-210 his2Δ ura4DS/E otr1R(Sph1)::ura4+ elp1∆::kanMX6, elp3∆::KanMX6	This study
TVMN66	Msmt0 leu1-32 ade6-210 his2Δ ura4DS/E otr1R(Sph1)::ura4+ pTVMN06	This study
TVMN67	Msmt0 leu1-32 ade6-210 his2Δ ura4DS/E otr1R(Sph1)::ura4+ pTVMN08	This study
TVMN68	Msmt0 leu1-32 ade6-210 his2Δ ura4DS/E otr1R(Sph1)::ura4+ pTVMN10	This study
TVMN69	Msmt0 leu1-32 ade6-210 his2Δ ura4DS/E otr1R(Sph1)::ura4+ m203 pTVMN06	This study
TVMN70	Msmt0 leu1-32 ade6-210 his2Δ ura4DS/E otr1R(Sph1)::ura4+ m203 pTVMN08	This study
TVMN71	Msmt0 leu1-32 ade6-210 his2Δ ura4DS/E otr1R(Sph1)::ura4+ m203 pTVMN10	This study
TVMN72	Msmt0 leu1-32 ade6-210 his2Δ ura4DS/E otr1R(Sph1)::ura4+ elp1∆::kanMX6 pTVMN06	This study
TVMN73	Msmt0 leu1-32 ade6-210 his2Δ ura4DS/E otr1R(Sph1)::ura4+ elp1∆::kanMX6 pTVMN08	This study
TVMN74	Msmt0 leu1-32 ade6-210 his2Δ ura4DS/E otr1R(Sph1)::ura4+ elp1∆::kanMX6 pTVMN10	This study
TVMN75	Msmt0 leu1-32 ade6-210 his2Δ ura4DS/E otr1R(Sph1)::ura4+ m203 elp1∆::kanMX6 pTVMN06	This study
TVMN76	Msmt0 leu1-32 ade6-210 his2Δ ura4DS/E otr1R(Sph1)::ura4+ m203 elp1∆::kanMX6 pTVMN08	This study
TVMN77	Msmt0 leu1-32 ade6-210 his2Δ ura4DS/E otr1R(Sph1)::ura4+ m203 elp1∆::kanMX6 pTVMN10	This study
TVMN79	Msmt0 leu1-32 ade6-210 his2Δ ura4DS/E or D-18 otr1R(Sph1)::ura4+ elp3-c106A-c109A	This study
TVMN83	Msmt0 leu1-32 ade6-210 his2Δ ura4DS/E or D-18 otr1R(Sph1)::ura4+ elp3-c106A-c109A m203	This study
TVTV116	Msmt0 leu1-32 ade6-210 his2Δ ura4DS/E otr1R(Sph1)::ura4+ m203 elp1Δ::kanMX6 elp3Δ::kanMX6	This study
TVTV141	Msmt0 leu1-32 ade6-M210 his2Δ ura4-DS/E otr1R(Sph1)::ura4+ m203 tfs1Δ::natMX	This study
TVTV146	Msmt0 leu1-32 ade6-216 his2Δ ura4DS/E otr1R(Sph1)::ura4+ m203 rrp6Δ::kanMX6	This study
TVTV175	Msmt0 leu1-32 ade6-210 his2Δ ura4DS/E otr1R(Sph1)::ura4+ m203 elp1Δ::kanMX6 ago1Δ::natMX	This study
TVTV205	Msmt0 leu1-32 ade6-M210 his2Δ ura4-DS/E otr1R(Sph1)::ura4+ rrp6Δ::hphMX	This study
TVTV208	Msmt0 leu1-32 ade6-210 his2Δ ura4DS/E otr1R(Sph1)::ura4+ elp1Δ::kanMX6 rrp6Δ::hphMX6 m203	This study
TVTV287	Msmt0 leu1-32 ade6-210 his2Δ ura4D18 or DS/E otr1R(Sph1)::ura4+ m203 elp1Δ::kanMX6 dcr1Δ:natMX	This study
TVTV347	Msmt0 leu1-32 ade6-M210 his2Δ ura4-D18 otr1R(Sph1)::ura4+ ctu2Δ::hphMX	This study
TVTV349	Msmt0 leu1-32 ade6-M210 his2Δ ura4-D18 otr1R(Sph1)::ura4+ m203 ctu2Δ::hphMX	This study
TVTV55	Mmst0 leu1-32 ade6-M210 his2Δ ura4-D18 or DS/E otr1R(Sph1)::ura4+ m203 rpb9Δ::natMX	This study
TVTV73	Msmt0 leu1-32 ade6-M210 his2Δ ura4-DS/E otr1R(Sph1)::ura4+ tfs1Δ::natMX	This study
TVTV79	Msmt0 leu1-32 ade6-210 his2Δ ura4DS/E otr1R(Sph1)::ura4+ elp1Δ::kanMX6 ago1Δ::natMX	This study
TVTV89	Msmt0 leu1-32 ade6-210 his2Δ ura4DS/E otr1R(Sph1)::ura4+ elp1Δ::kanMX6 clr4Δ::kanMX6	This study
