## Supplemental Tables for "Analysis of a Rpb2 mutant in *Schizosaccharomyces pombe* reveals a non-canonical role for Elp1 in regulating RNAi-dependent heterochromatin assembly": Supplementary Table 2.xlsx

### Sheet: Sheet1
List of plasmids used in this study
Plasmid code	Plasmid name	Plasmid description	Source
pTVMN07	pRep_Nat	pRep41X plasmid with LEU2 swapped out for natMX	This study
pTVMN09	pRep_Nat _tRNAcuu	pTVMN07 with SPCTRNALYS.11 (tRNA-CUU) gene region as insert	This study
pTVMN10	pRep_Nat _tRNAuuu	pTVMN07 with SPBTRNALYS.06 (tRNA-UUU) gene region as insert	This study
