## Supplemental Tables for "Analysis of a Rpb2 mutant in *Schizosaccharomyces pombe* reveals a non-canonical role for Elp1 in regulating RNAi-dependent heterochromatin assembly": Supplementary Table 3.xlsx

### Sheet: Sheet1
List of oligos used in this study
Oligo code	Oligo name	Oligo sequence (5' -> 3')	Oligo purpose	Source
MN06	Clr4D_FP1	tcagttcagttgcagctc	Clr4 deletion SOEing PCR	This study
MN07	Clr4D_RP1	ttaattaacccggggatccgacactgctctaatgaagaacacgtaacgt	Clr4 deletion SOEing PCR, kanMX/NatMX cassette	This study
MN08	Clr4D_FP2	gtttaaacgagctcgaattcatcttcaacggccatta	Clr4 deletion SOEing PCR, kanMX/NatMX cassette	This study
MN09	Clr4D_RP2	taggatggtagtcgca	Clr4 deletion SOEing PCR	This study
MN100	HR-elp3-C106-109A-RP	cgcatactagttggttcataaccagtgtacgactgtgtcgagtattcaaaatctgaatcaggtccaccgggagcgtaaacagcaacgttt		This study
MN103	dCaps-elp3-RP	acgtcctctagcctgttcat	dCaps reverse for all mutants	This study
MN105	dCaps-C106A-FP	cattgccatgacaggaaacgatc	C106A, TGT to GCT , PvuI dCAPS enzyme check, WT digests , mutant remain undigested	This study
MN106	dCaps-C109A-FP	catgacaggaaacgtttgtgagtac	C106A, TGT to GCT , ScaI dCAPS enzyme check, WT digests, mutant remain undigested	This study
MN107	sgDNA-Rpb2-FP	ctagaggtctcggactatattgatctagagttaaaggtttcgagacccttcc	guide DNA cloning in pLSB for CRISPR	This study
MN108	sgDNA-Rpb2-RP	ggaagggtctcgaaacctttaactctagatcaatatagtccgagacctctag	guide DNA cloning in pLSB for CRISPR	This study
MN137	sgDNA_elp3- FP	ctagaggtctcggactaaacgtttgtgtttactgtcgtttcgagacccttcc	guide DNA primers for cloning in Cas9 gene containing _pLSB plamid	This study
MN138	sgDNA_elp3- RP	ggaagggtctcgaaacgacagtaaacacaaacgtttagtccgagacctctag	guide DNA primers for cloning in Cas9 gene containing _pLSB plamid	This study
MN139	Rpb2-N44W HR FP	gatctcgtcgttttttgaggaaacgtcgttagctcggcaacaattgttctctttcgatgagtttgttcaatggactatgcaagaaattgt	rpb2 - N44W CRISPR	This study
MN140	Rpb2-N44W HR RP	aacatctccttgagcacccgtgtgttgtgcatattgatcaagagttaaagtagaatcatcatcaacaatttcttgcatagtccattgaac		This study
MN141	dCaps_N44W FP	ctttcgatgagtttgttcagct	CRISPR check with dCaps for rpb2-N44W with PvuII	This study
MN142	Rpb2-N44M HR FP	gatctcgtcgttttttgaggaaacgtcgttagctcggcaacaattgttctctttcgatgagtttgttcaaatgactatgcaagaaattgt	rpb2 - N44M CRISPR	This study
MN143	Rpb2-N44M HR RP	aacatctccttgagcacccgtgtgttgtgcatattgatcaagagttaaagtagaatcatcatcaacaatttcttgcatagtcatttgaac		This study
MN144	dCaps_N44M FP	ctttcgatgagtttgtacgt	CRISPR check with dCaps for rpb2-N44M with SnaBI	This study
MN145	Rpb2-N44P HR FP	gatctcgtcgttttttgaggaaacgtcgttagctcggcaacaattgttctctttcgatgagtttgttcaacctactatgcaagaaattgt	rpb2 - N44P CRISPR	This study
MN146	Rpb2-N44P HR RP	aacatctccttgagcacccgtgtgttgtgcatattgatcaagagttaaagtagaatcatcatcaacaatttcttgcatagtaggttgaac		This study
MN147	dCaps_N44P_N44H FP	ctttcgatgagtttggtcga	CRISPR check with dCaps for rpb2-N44P with SaIl	This study
MN148	Rpb2-N44H HR FP	gatctcgtcgttttttgaggaaacgtcgttagctcggcaacaattgttctctttcgatgagtttgttcaacatactatgcaagaaattgt	rpb2 - N44H CRISPR	This study
MN149	Rpb2-N44H HR RP	aacatctccttgagcacccgtgtgttgtgcatattgatcaagagttaaagtagaatcatcatcaacaatttcttgcatagtatgttgaac		This study
MN150	Rpb2-N44K HR FP	gatctcgtcgttttttgaggaaacgtcgttagctcggcaacaattgttctctttcgatgagtttgttcaaaaaactatgcaagaaattgt	rpb2 - N44K CRISPR	This study
MN151	Rpb2-N44K HR RP	aacatctccttgagcacccgtgtgttgtgcatattgatcaagagttaaagtagaatcatcatcaacaatttcttgcatagttttttgaac		This study
MN152	dCaps_N44K FP	ctttcgatgagtttgtacgt	CRISPR check with dCaps for rpb2-N44K with SnaBI	This study
MN153	Rpb2-N44E HP FP	gatctcgtcgttttttgaggaaacgtcgttagctcggcaacaattgttctctttcgatgagtttgttcaagagactatgcaagaaattgt	rpb2-N44E CRISPR	This study
MN154	Rpb2-N44E HP RP	aacatctccttgagcacccgtgtgttgtgcatattgatcaagagttaaagtagaatcatcatcaacaatttcttgcatagtctcttgaac		This study
MN155	dCaps_N44E FP	ctttcgatgagtttgctgca	CRISPR check with dCaps for rpb2-N44E with PstI	This study
MN16	elp3D_Primer 1 (Forward)	tcacctcaagctagtacaa	Soeing PCR primers to delete the elp3 gene using pFA6a-kanMX plasmid	This study
MN17	elp3D_Primer 2 (Reverse)	gtttaaacgagctcgaattctggctagcaaattgctccaa	NOTE: These oligos places the pFA6a-natMX cassette in reverse direction compared to the endogenous elp3 promoter	This study
MN18	elp3D_Primer 3 (Forward)	ttaattaacccggggatccgtgggatgtgtgcaatttca		This study
MN19	elp3D_Primer 4 (Reverse)	actgcacttccaaccct		This study
MN24	elp5D_Primer 1 (Fwd)	tcttaccacttgcgaggga	Soeing PCR primers to delete the elp5 gene using pFA6a-kanMX plasmid	This study
MN25	elp5D_Primer 2 (Rev)	gtttaaacgagctcgaattctgcagcgtggttattggta	NOTE: These oligos places the pFA6a-kanMX cassette in reverse direction compared to the endogenous elp5 promoter	This study
MN26	elp5D_Primer 3 (Fwd)	ttaattaacccggggatccggctctaatgcacgagaac		This study
MN27	elp5D_Primer 4 (Rev)	actagcttgagcctggat		This study
MN39	rpb2_FP	gacaccacctacgact	rpb2 CRISPR mutantion sequencing	This study
MN44	HR_N44Y_Fwd	gatctcgtcgttttttgaggaaacgtcgttagctcggcaacaattgttctctttcgatgagtttgttcaatatactatgcaagaaattgt	HR fragment with PAM mutant, sgDNA mutant, N44Y for CRISPR	This study
MN45	HR_N44Y_Rev	aacatctccttgagcacccgtgtgttgtgcatattgatcaagagttaaagtagaatcatcatcaacaatttcttgcatagtatattgaac	HR fragment with PAM mutant, sgDNA mutant, N44Y for CRISPR	This study
MN46	HR_N44Q_Fwd	gatctcgtcgttttttgaggaaacgtcgttagctcggcaacaattgttctctttcgatgagtttgttcaacagactatgcaagaaattgt	HR fragment with PAM mutant, sgDNA mutant, N44Q for CRISPR	This study
MN47	HR_N44Q_Rev	aacatctccttgagcacccgtgtgttgtgcatattgatcaagagttaaagtagaatcatcatcaacaatttcttgcatagtctgttgaac	HR fragment with PAM mutant, sgDNA mutant, N44Q for CRISPR	This study
MN48	HR_N44A_Fwd	gatctcgtcgttttttgaggaaacgtcgttagctcggcaacaattgttctctttcgatgagtttgttcaagctactatgcaagaaattgt	HR fragment with PAM mutant, sgDNA mutant, N44A for CRISPR	This study
MN49	HR_N44A_Rev	aacatctccttgagcacccgtgtgttgtgcatattgatcaagagttaaagtagaatcatcatcaacaatttcttgcatagtagcttgaac	HR fragment with PAM mutant, sgDNA mutant, N44A for CRISPR	This study
MN55	rbp2_N44A_dcaps(FP)	tctttcgatgagtttgttagc	primers for N44A mutation check. AfeI digestion product size is similar to the m203 dCaps	This study
MN56	rpb2_N44Q_dcaps(FP)	tctttcgatgagtttgttgtg	primers for N44Q mutation check. BsgI digestion product size is similar to the m203 dCaps	This study
MN59	Rpb2_N44S_HR_Fwd	gatctcgtcgttttttgaggaaacgtcgttagctcggcaacaattgttctctttcgatgagtttgttcaaagtactatgcaagaaattgt	CRISPR HR fragments for rpb2 N44S	This study
MN60	Rpb2_N44S_HR_Rev	aacatctccttgagcacccgtgtgttgtgcatattgatcaagagttaaagtagaatcatcatcaacaatttcttgcatagtactttgaac	CRISPR HR fragments for rpb2 N44S	This study
MN61	Rpb2_N44F_HR_Fwd	gatctcgtcgttttttgaggaaacgtcgttagctcggcaacaattgttctctttcgatgagtttgttcaattcactatgcaagaaattgt	CRISPR HR fragments for rpb2 N44F	This study
MN62	Rpb2_N44F_HR_Rev	aacatctccttgagcacccgtgtgttgtgcatattgatcaagagttaaagtagaatcatcatcaacaatttcttgcatagtgaattgaac	CRISPR HR fragments for rpb2 N44F	This study
MN63	dCAPs_Rpb2_N44F_FP	tctctttcgatgagtttgttgaa	EcoRI digestion dCaps for rpb2-N44F check	This study
MN85	NdeI-UUU-fwd	ggaattccatatgtgtcaaacagtggcagatga	Cloning of tRNA_LysUUU into pTVMN07	This study
MN86	SalI-UUU-rev	acgcgtcgacctaccactgttcctcgt	Cloning of tRNA_LysUUU into pTVMN07	This study
MN87	NdeI-CUU-fwd	ggaattccatatgcagaagccctggattcat	Cloning of tRNA_LysCUU into pTVMN07	This study
MN88	SalI-CUU-rev	acgcgtcgaccgattacggtaccatca	Cloning of tRNA_LysCUU into pTVMN07	This study
MN89	NdeI-natMX-fwd	ggaattccatatgcggatccccgggttaattaa	Cloning of NatMX in pREP41X Plasmid	This study
MN90	EcoRV-natMX-rev	ataagaatgatatcgaattcgagctcgtttaaac	Cloning of NatMX in pREP41X Plasmid	This study
MN99	HR-elp3-C106-109A-FP	agcagttgttgcagtgatgtgcaaacctcatagatgtccacacattgccatgacaggaaacgttgctgtttacgctcccggtggacctg		This study
TV134	Tf2-5 qPCR FW	agggctgtaagacaatagtgaag	Tf2 is a retrotransposon gene that gains H3K9me2 in rrp6D yeast	This study
TV135	Tf2-5 qPCR RV	aggtcggtagtcgatataccat		This study
TV136	Tfs1D_FP1	cacgagtactaatgcgat	Gives 269 bp upstream homology to tfs1 gene, use only with pFA6a-kanMX plasmid	This study
TV137	Tfs1D_RP1	ttaattaacccggggatccggattcaaattaagttcgaatactg		This study
TV138	Tfs1D_FP2	gtttaaacgagctcgaattcttgggtcagcccatt	Gives 277 bp downstream homology to tfs1 gene, use only with pFA6a-kanMX plasmid	This study
TV139	Tfs1D_RP2	tgatctattcgctttgatca		This study
TV14	rpb9Δ_fwd	tccactaaccaccacgttcttttgaaagtttattgcgttgaagtaaaatacttttgtttgcttttttaaacggatccccgggttaattaa	To delete the yeast rpb9 gene	This study
TV15	rpb9Δ_rev	accgaagtctaagagccattggtggacgcagctagttttacaatcccttgttagaccgaattgtcgcatagaattcgagctcgtttaaac	To delete the yeast rpb9 gene	This study
TV155	Dcr1D_FP1	tgttgtaaaaaactaccacctac	Deletion of the dcr1 ORF using a pFA6a deletion cassette and soeing PCR, FP1 + RP2 gives a 301 bp PCR product	This study
TV156	Dcr1D_RP1	ttaattaacccggggatccgtcaaaaagaaaataaaggcggaa	Deletion of the dcr1 ORF using a pFA6a deletion cassette and soeing PCR, FP1 + RP2 gives a 301 bp PCR product	This study
TV157	Dcr1D_FP2	gtttaaacgagctcgaattcaatatacagtatttcattttttatgacc	Deletion of the dcr1 ORF using a pFA6a deletion cassette and soeing PCR, FP2 + RP2 gives a 334 bp PCR product	This study
TV158	Dcr1D_RP2	aactgaaaccaacatctatgaac	Deletion of the dcr1 ORF using a pFA6a deletion cassette and soeing PCR, FP2 + RP2 gives a 334 bp PCR product	This study
TV16	rpb9Δ_chk_fwd	gggatcgttaattccaaaatca	To verify the deletion of the yeast rpb9 gene	This study
TV17	rpb9Δ_chk_rev	cagaaggtacaccgaatgtgaa	To verify the deletion of the yeast rpb9 gene	This study
TV198	ctu2-del-UP-F	ccaactccatcgtaacgata	UP product = 289bp; GoTaq anneal at 48oC	This study
TV199	ctu2-del-UP-R	ttaattaacccggggatccgcgaaatgaaggtccacaaag		This study
TV200	ctu2-del-DN-F	gtttaaacgagctcgaattcaagaatcaaaatgtttgctatggc	DN product = 348bp, GoTaq anneal at 48oC	This study
TV201	ctu2-del-DN-R	agtcaacaaacccatccg		This study
TV36	ago1D-fwd	atataagcttccaaccgccaaagcgaattgtcttcagccaactcgtcctttatgattcagagtgagtaggcggatccccgggttaattaa	For deleting ago1 ORF with pFA6a cassette plasmid	This study
TV37	ago1D-rev	gttgtgggcaatccagtagtcaatcgtatatctatttcattacttattgcatgcaatccatcaaacagaattcgagctcgtttaaac		This study
TV62	elp1-del-fwd	ttcgcgctcgcaacgcaaaattgaggattactggcgttcatgatgcttcaccagcaatagcacacacacccggatccccgggttaattaa	To delete elp1 ORF	This study
TV63	elp1-del-rev	aagatatactaaatgtaaatctatatgtaaatgaaaaaatttccccatttatccaaaaccaatcctaaccgaattcgagctcgtttaaac		This study
TV64	elp1-del-chk-fwd	ttaggactcctttggtggtgag	To check for elp1 ORF deletion	This study
TV65	elp1-del-chk-rev	aggtaaaataacgcaagtccca		This study
TV70	rpb2m203-dcaps-fwd	tctttcgatgagtttgttcag	dCaps Rpb2-N44Y(m203)BstZ17I-HF enzyme	This study
TV71	rpb2m203-dcaps-rev	acatctccttgagcacc	dCaps Rpb2-N44Y(m203)BstZ17I-HF enzyme	This study
TV76	pho1-2-fwd	gatttgctgtttggaaaattagg	Taq anneal 47; Product is 123 bp; primes in 3' end of pho1 lncRNA gene flanking TSS -324	This study
TV77	pho1-2-rev	cctgttgttcaaacatgtcc		This study
TV82	ura4 FL F	attgccatacagtgccaggcg	qPCR otrR1::ura4+	This study
TV83	ura4 FL R	tagccaaagagcctttggaagac	qPCR otrR1::ura4+	This study
TV96	rrp6D	gacctctctatagttgcctgc	Taq anneal 50; PCR out rrp6D cassette for transformation; gives ~250 bp flanking overhang regions homologous to upstream and downstream of the rrp6 ORF	This study
TV97	rrp6D	tgacgaagaattcaactttaaggac		This study
