## Supplemental Tables for "Analysis of a Rpb2 mutant in *Schizosaccharomyces pombe* reveals a non-canonical role for Elp1 in regulating RNAi-dependent heterochromatin assembly": Supplementary Table 4.xlsx

### Sheet: Sheet1
List of antibodies used in this study
Antibody	Vendor	Vendor catalog number	Antibody usage
anti-H3K9me3	Active Motif	39062	ChIP
anti-H3K9me2	Abcam	ab115159	ChIP
anti-H3K36me3	Abcam	ab9050	ChIP
anti-Myc	VWR	102133-708	Western blotting
HRP-conjugated anti-mouse, secondary	Jackson laboratory	115-035-146	Western blotting
anti-α tubulin	Sigma	T5168	Western blotting
